# QuICSeedR: An R package for analyzing fluorophore-assisted seed amplification assay data

**DOI:** 10.1101/2024.08.27.609919

**Authors:** Manci Li, Damani N. Bryant, Sarah Gresh, Marissa Milstein, Peter R. Christenson, Stuart S. Lichtenberg, Peter A. Larsen, Sang-Hyun Oh

**Author notes:** **Corresponding author** Manci Li, PhD.

## Abstract

**Summary:** Fluorophore-assisted seed amplification assays (F-SAAs), such as real-time quaking-induced conversion (RT-QuIC) and fluorophore-assisted protein misfolding cyclic amplification (F-PMCA), have become indispensable tools for studying protein misfolding in neurodegenerative diseases. However, analyzing data generated by these techniques often requires complex and time-consuming manual processes. Additionally, the lack of standardization in F-SAA data analysis presents a significant challenge to the interpretation and reproducibility of F-SAA results across different laboratories and studies. Here, we present QuICSeedR (pronounced as “quick seeder”), an R package that addresses these challenges by providing a comprehensive toolkit for the automated processing, analysis, and visualization of F-SAA data. Importantly, QuICSeedR also sets up the foundation for building an F-SAA data management and analysis framework, enabling more consistent and comparable results across different research groups.

**Availability and implementation:** QuICSeedR source code is freely available at: https://github.com/mancili/QuICSeedR. Data and code used in this manuscript are provided in Supplementary Materials.

**Supplementary information:** Supplementary Materials are available with the manuscript.
