## Supplementary material for "QuICSeedR: An R package for analyzing fluorophore-assisted seed amplification assay data": 20230808_M12_plate.xlsx

### Sheet: Sheet1
	1	2	3	4	5	6	7	8	9	10	11	12	13	14	15	16	17	18	19	20	21	22	23	24
A	blank	neg	pos	22	23	24	25	27	64	65	66	67	68	69	71	72	73	74	75	76	77	78	79	80
B	blank	neg	pos	22	23	24	25	27	64	65	66	67	68	69	71	72	73	74	75	76	77	78	79	80
C	blank	neg	pos	22	23	24	25	27	64	65	66	67	68	69	71	72	73	74	75	76	77	78	79	80
D	blank	neg	pos	22	23	24	25	27	64	65	66	67	68	69	71	72	73	74	75	76	77	78	79	80
E	blank	neg	pos	22	23	24	25	27	64	65	66	67	68	69	71	72	73	74	75	76	77	78	79	80
F	blank	neg	pos	22	23	24	25	27	64	65	66	67	68	69	71	72	73	74	75	76	77	78	79	80
G	blank	neg	pos	22	23	24	25	27	64	65	66	67	68	69	71	72	73	74	75	76	77	78	79	80
H	blank	neg	pos	22	23	24	25	27	64	65	66	67	68	69	71	72	73	74	75	76	77	78	79	80
I	81	82	83	84	85	86	87	88	89	90	92	93	94	95	96	97	98	99	91
J	81	82	83	84	85	86	87	88	89	90	92	93	94	95	96	97	98	99	91
K	81	82	83	84	85	86	87	88	89	90	92	93	94	95	96	97	98	99	91
L	81	82	83	84	85	86	87	88	89	90	92	93	94	95	96	97	98	99	91
M	81	82	83	84	85	86	87	88	89	90	92	93	94	95	96	97	98	99	91
N	81	82	83	84	85	86	87	88	89	90	92	93	94	95	96	97	98	99	91
O	81	82	83	84	85	86	87	88	89	90	92	93	94	95	96	97	98	99	91
P	81	82	83	84	85	86	87	88	89	90	92	93	94	95	96	97	98	99	91
