## Supplementary material for "QuICSeedR: An R package for analyzing fluorophore-assisted seed amplification assay data": 20240716_s1_plate.xlsx

### Sheet: Sheet1
	1	2	3	4	5	6	7	8	9	10	11	12
A	bl	Neg	4026	4070	4064	4073	4077	4080	4081	4085	4090	4091
B	bl	Neg	4026	4070	4064	4073	4077	4080	4081	4085	4090	4091
C	bl	Pos	4026	4070	4064	4073	4077	4080	4081	4085	4090	4091
D	bl	Pos	4026	4070	4064	4073	4077	4080	4081	4085	4090	4091
E	Neg	Pos	4026	4070	4064	4073	4077	4080	4081	4085	4090	4091
F	Neg	Pos	4026	4070	4064	4073	4077	4080	4081	4085	4090	4091
G	Neg	Pos	4026	4070	4064	4073	4077	4080	4081	4085	4090	4091
H	Neg	Pos	4026	4070	4064	4073	4077	4080	4081	4085	4090	4091
