## Supplementary material for "QuICSeedR: An R package for analyzing fluorophore-assisted seed amplification assay data": 20201104_r1_plate.xlsx

### Sheet: Sheet1
	1	2	3	4	5	6	7	8	9	10	11	12
A	pos	neg	93	101	108	118	188	232	269	250	353	355
B	pos	neg	93	101	108	118	188	232	269	250	353	355
C	pos	blank	93	101	108	118	188	232	269	250	353	355
D	pos	blank	93	101	108	118	188	232	269	250	353	355
E	neg	blank	358	363	391	473	498	514	515	528	693	777
F	neg	SDS	358	363	391	473	498	514	515	528	693	777
G	neg	SDS	358	363	391	473	498	514	515	528	693	777
H	neg	SDS	358	363	391	473	498	514	515	528	693	777
