## Supplementary material for "QuICSeedR: An R package for analyzing fluorophore-assisted seed amplification assay data": 20201106_r2_plate.xlsx

### Sheet: Sheet1
	1	2	3	4	5	6	7	8	9	10	11	12
A	pos	SDS	166	197	333	360	363	376	384	508	735	431
B	pos	SDS	166	197	333	360	363	376	384	508	735	431
C	pos	SDS	166	197	333	360	363	376	384	508	735	431
D	pos	SDS	166	197	333	360	363	376	384	508	735	431
E	neg	blank	67	193	219	230	283	346	380	394	411	415
F	neg	blank	67	193	219	230	283	346	380	394	411	415
G	neg	blank	67	193	219	230	283	346	380	394	411	415
H	neg	blank	67	193	219	230	283	346	380	394	411	415
