## Supplementary material for "QuICSeedR: An R package for analyzing fluorophore-assisted seed amplification assay data": 20201120_r1_plate.xlsx

### Sheet: Sheet1
	1	2	3	4	5	6	7	8	9	10	11	12
A	735	508	333	514	431	394	391	390	376	358	SDS	neg
B	735	508	333	514	431	394	391	390	376	358	SDS	neg
C	735	508	333	514	431	394	391	390	376	358	SDS	neg
D	735	508	333	514	431	394	391	390	376	358	SDS	neg
E	355	350	269	232	193	188	118
F	355	350	269	232	193	188	118
G	355	350	269	232	193	188	118
H	355	350	269	232	193	188	118
