## Supplementary material for "QuICSeedR: An R package for analyzing fluorophore-assisted seed amplification assay data": 20240716_p3_plate.xlsx

### Sheet: Sheet1
	1	2	3	4	5	6	7	8	9	10	11	12
A	bl	Neg	Pos	V5	M5	D5	L5	V6	M6	D6	L6
B	bl	Neg	Pos	V5	M5	D5	L5	V6	M6	D6	L6
C	bl	Neg	Pos	V5	M5	D5	L5	V6	M6	D6	L6
D	bl	Neg	Pos	V5	M5	D5	L5	V6	M6	D6	L6
E	bl	Neg	Pos	V5	M5	D5	L5	V6	M6	D6	L6
F	bl	Neg	Pos	V5	M5	D5	L5	V6	M6	D6	L6
G	bl	Neg	Pos	V5	M5	D5	L5	V6	M6	D6	L6
H	bl	Neg	Pos	V5	M5	D5	L5	V6	M6	D6	L6
