## Supplementary material for "QuICSeedR: An R package for analyzing fluorophore-assisted seed amplification assay data": 20240716_p5_plate.xlsx

### Sheet: Sheet1
	1	2	3	4	5	6	7	8	9	10	11	12
A	bl	Neg	Pos	V15	M15	D15	L15	V16	M16	D16	L16
B	bl	Neg	Pos	V15	M15	D15	L15	V16	M16	D16	L16
C	bl	Neg	Pos	V15	M15	D15	L15	V16	M16	D16	L16
D	bl	Neg	Pos	V15	M15	D15	L15	V16	M16	D16	L16
E	bl	Neg	Pos	V15	M15	D15	L15	V16	M16	D16	L16
F	bl	Neg	Pos	V15	M15	D15	L15	V16	M16	D16	L16
G	bl	Neg	Pos	V15	M15	D15	L15	V16	M16	D16	L16
H	bl	Neg	Pos	V15	M15	D15	L15	V16	M16	D16	L16
