## Supplementary material for "QuICSeedR: An R package for analyzing fluorophore-assisted seed amplification assay data": 20240716_p7_plate.xlsx

### Sheet: Sheet1
	1	2	3	4	5	6	7	8	9	10	11	12
A	bl	Neg	Pos	V24	M24	D24	L24	V28	M28	D28	L28
B	bl	Neg	Pos	V24	M24	D24	L24	V28	M28	D28	L28
C	bl	Neg	Pos	V24	M24	D24	L24	V28	M28	D28	L28
D	bl	Neg	Pos	V24	M24	D24	L24	V28	M28	D28	L28
E	bl	Neg	Pos	V24	M24	D24	L24	V28	M28	D28	L28
F	bl	Neg	Pos	V24	M24	D24	L24	V28	M28	D28	L28
G	bl	Neg	Pos	V24	M24	D24	L24	V28	M28	D28	L28
H	bl	Neg	Pos	V24	M24	D24	L24	V28	M28	D28	L28
