## Supplementary material for "QuICSeedR: An R package for analyzing fluorophore-assisted seed amplification assay data": 20240716_p8_plate.xlsx

### Sheet: Sheet1
	1	2	3	4	5	6	7	8	9	10	11	12
A	bl	Neg	Pos	V29	M29	D29	L29	V30	M30	D30	L30
B	bl	Neg	Pos	V29	M29	D29	L29	V30	M30	D30	L30
C	bl	Neg	Pos	V29	M29	D29	L29	V30	M30	D30	L30
D	bl	Neg	Pos	V29	M29	D29	L29	V30	M30	D30	L30
E	bl	Neg	Pos	V29	M29	D29	L29	V30	M30	D30	L30
F	bl	Neg	Pos	V29	M29	D29	L29	V30	M30	D30	L30
G	bl	Neg	Pos	V29	M29	D29	L29	V30	M30	D30	L30
H	bl	Neg	Pos	V29	M29	D29	L29	V30	M30	D30	L30
