## Supplementary material for "QuICSeedR: An R package for analyzing fluorophore-assisted seed amplification assay data": 20221110_M2_plate.xlsx

### Sheet: Sheet1
	1	2	3	4	5	6	7	8	9	10	11	12
A	blank	neg	pos	2P^-1	2P^-2	2P^-3	4P^-1	4P^-2	4P^-3	5P^-1	5P^-2	5P^-3
B	blank	neg	pos	2P^-1	2P^-2	2P^-3	4P^-1	4P^-2	4P^-3	5P^-1	5P^-2	5P^-3
C	blank	neg	pos	2P^-1	2P^-2	2P^-3	4P^-1	4P^-2	4P^-3	5P^-1	5P^-2	5P^-3
D	blank	neg	pos	2P^-1	2P^-2	2P^-3	4P^-1	4P^-2	4P^-3	5P^-1	5P^-2	5P^-3
E	blank	neg	pos	6P^-1	6P^-2	6P^-3	8P^-1	8P^-2	8P^-3	9P^-1	9P^-2	9P^-3
F	blank	neg	pos	6P^-1	6P^-2	6P^-3	8P^-1	8P^-2	8P^-3	9P^-1	9P^-2	9P^-3
G	blank	neg	pos	6P^-1	6P^-2	6P^-3	8P^-1	8P^-2	8P^-3	9P^-1	9P^-2	9P^-3
H	blank	neg	pos	6P^-1	6P^-2	6P^-3	8P^-1	8P^-2	8P^-3	9P^-1	9P^-2	9P^-3
