## Supplementary material for "QuICSeedR: An R package for analyzing fluorophore-assisted seed amplification assay data": 20221110_M3_plate.xlsx

### Sheet: Sheet1
	1	2	3	4	5	6	7	8	9	10	11	12
A	blank	neg	pos	10P^-1	10P^-2	10P^-3	12P^-1	12P^-2	12P^-3	14P^-1	14P^-2	14P^-3
B	blank	neg	pos	10P^-1	10P^-2	10P^-3	12P^-1	12P^-2	12P^-3	14P^-1	14P^-2	14P^-3
C	blank	neg	pos	10P^-1	10P^-2	10P^-3	12P^-1	12P^-2	12P^-3	14P^-1	14P^-2	14P^-3
D	blank	neg	pos	10P^-1	10P^-2	10P^-3	12P^-1	12P^-2	12P^-3	14P^-1	14P^-2	14P^-3
E	blank	neg	pos	16P^-1	16P^-2	16P^-3	17P^-1	17P^-2	17P^-3	18P^-1	18P^-2	18P^-3
F	blank	neg	pos
G	blank	neg	pos	16P^-1	16P^-2	16P^-3	17P^-1	17P^-2	17P^-3	18P^-1	18P^-2	18P^-3
H	blank	neg	pos	16P^-1	16P^-2	16P^-3	17P^-1	17P^-2	17P^-3	18P^-1	18P^-2	18P^-3
