## Supplementary material for "QuICSeedR: An R package for analyzing fluorophore-assisted seed amplification assay data": 20221114_M2_plate.xlsx

### Sheet: Sheet1
	1	2	3	4	5	6	7	8	9	10	11	12
A	blank	neg	pos	20P^-1	20P^-2	20P^-3	21P^-1	21P^-2	21P^-3	22P^-1	22P^-2	22P^-3
B	blank	neg	pos	20P^-1	20P^-2	20P^-3	21P^-1	21P^-2	21P^-3	22P^-1	22P^-2	22P^-3
C	blank	neg	pos	20P^-1	20P^-2	20P^-3	21P^-1	21P^-2	21P^-3	22P^-1	22P^-2	22P^-3
D	blank	neg	pos	20P^-1	20P^-2	20P^-3	21P^-1	21P^-2	21P^-3	22P^-1	22P^-2	22P^-3
E	blank	neg	pos	24P^-1	24P^-2	24P^-3	26P^-1	26P^-2	26P^-3	28P^-1	28P^-2	28P^-3
F	blank	neg	pos	24P^-1	24P^-2	24P^-3	26P^-1	26P^-2	26P^-3	28P^-1	28P^-2	28P^-3
G	blank	neg	pos	24P^-1	24P^-2	24P^-3	26P^-1	26P^-2	26P^-3	28P^-1	28P^-2	28P^-3
H	blank	neg	pos	24P^-1	24P^-2	24P^-3	26P^-1	26P^-2	26P^-3	28P^-1	28P^-2	28P^-3
