## Supplementary material for "QuICSeedR: An R package for analyzing fluorophore-assisted seed amplification assay data": 20221115_M4_plate.xlsx

### Sheet: Sheet1
	1	2	3	4	5	6	7	8	9	10	11	12
A	blank	neg	pos	38P^-1	38P^-3	40P^-2	41P^-1	41P^-3	42P^-2	44P^-1	44P^-3	45P^-2
B	blank	neg	pos	38P^-1	38P^-3	40P^-2	41P^-1	41P^-3	42P^-2	44P^-1	44P^-3	45P^-2
C	blank	neg	pos	38P^-1	38P^-3	40P^-2	41P^-1	41P^-3	42P^-2	44P^-1	44P^-3	45P^-2
D	blank	neg	pos	38P^-1	38P^-3	40P^-2	41P^-1	41P^-3	42P^-2	44P^-1	44P^-3	45P^-2
E	blank	neg	pos	38P^-2	40P^-1	40P^-3	41P^-2	42P^-1	42P^-3	44P^-2	45P^-1	45P^-3
F	blank	neg	pos	38P^-2	40P^-1	40P^-3	41P^-2	42P^-1	42P^-3	44P^-2	45P^-1	45P^-3
G	blank	neg	pos	38P^-2	40P^-1	40P^-3	41P^-2	42P^-1	42P^-3	44P^-2	45P^-1	45P^-3
H	blank	neg	pos	38P^-2	40P^-1	40P^-3	41P^-2	42P^-1	42P^-3	44P^-2	45P^-1	45P^-3
