## Supplementary material for "QuICSeedR: An R package for analyzing fluorophore-assisted seed amplification assay data": 20221118_M7_plate.xlsx

### Sheet: Sheet1
	1	2	3	4	5	6	7	8	9	10	11	12
A	blank	neg	pos	29P^-1	29P^-2	29P^-3	30P^-1	30P^-2	30P^-3	32P^-1	32P^-2	32P^-3
B	blank	neg	pos	29P^-1	29P^-2	29P^-3	30P^-1	30P^-2	30P^-3	32P^-1	32P^-2	32P^-3
C	blank	neg	pos	29P^-1	29P^-2	29P^-3	30P^-1	30P^-2	30P^-3	32P^-1	32P^-2	32P^-3
D	blank	neg	pos	29P^-1	29P^-2	29P^-3	30P^-1	30P^-2	30P^-3	32P^-1	32P^-2	32P^-3
E	blank	neg	pos	33P^-1	33P^-2	33P^-3	34P^-1	34P^-2	34P^-3	36P^-1	36P^-2	36P^-3
F	blank	neg	pos	33P^-1	33P^-2	33P^-3	34P^-1	34P^-2	34P^-3	36P^-1	36P^-2	36P^-3
G	blank	neg	pos	33P^-1	33P^-2	33P^-3	34P^-1	34P^-2	34P^-3	36P^-1	36P^-2	36P^-3
H	blank	neg	pos	33P^-1	33P^-2	33P^-3	34P^-1	34P^-2	34P^-3	36P^-1	36P^-2	36P^-3
