## Supplementary material for "QuICSeedR: An R package for analyzing fluorophore-assisted seed amplification assay data": 20221130_M1_plate.xlsx

### Sheet: Sheet1
	1	2	3	4	5	6	7	8	9	10	11	12
A	blank	neg	pos	46P^-1	46P^-2	46P^-3	48P^-1	48P^-2	48P^-3	50P^-1	50P^-2	50P^-3
B	blank	neg	pos	46P^-1	46P^-2	46P^-3	48P^-1	48P^-2	48P^-3	50P^-1	50P^-2	50P^-3
C	blank	neg	pos	46P^-1	46P^-2	46P^-3	48P^-1	48P^-2	48P^-3	50P^-1	50P^-2	50P^-3
D	blank	neg	pos	46P^-1	46P^-2	46P^-3	48P^-1	48P^-2	48P^-3	50P^-1	50P^-2	50P^-3
E	blank	neg	pos	52P^-1	52P^-2	52P^-3	53P^-1	53P^-2	53P^-3	54P^-1	54P^-2	54P^-3
F	blank	neg	pos	52P^-1	52P^-2	52P^-3	53P^-1	53P^-2	53P^-3	54P^-1	54P^-2	54P^-3
G	blank	neg	pos	52P^-1	52P^-2	52P^-3	53P^-1	53P^-2	53P^-3	54P^-1	54P^-2	54P^-3
H	blank	neg	pos	52P^-1	52P^-2	52P^-3	53P^-1	53P^-2	53P^-3	54P^-1	54P^-2	54P^-3
