## Supplementary material for "QuICSeedR: An R package for analyzing fluorophore-assisted seed amplification assay data": 20221205_M1_plate.xlsx

### Sheet: Sheet1
	1	2	3	4	5	6	7	8	9	10	11	12
A	blank	neg	pos	76P^-1	76P^-2	76P^-3	77P^-1	77P^-2	77P^-3	78P^-1	78P^-2	78P^-3
B	blank	neg	pos	76P^-1	76P^-2	76P^-3	77P^-1	77P^-2	77P^-3	78P^-1	78P^-2	78P^-3
C	blank	neg	pos	76P^-1	76P^-2	76P^-3	77P^-1	77P^-2	77P^-3	78P^-1	78P^-2	78P^-3
D	blank	neg	pos	76P^-1	76P^-2	76P^-3	77P^-1	77P^-2	77P^-3	78P^-1	78P^-2	78P^-3
E	blank	neg	pos	80P^-1	80P^-2	80P^-3	81P^-1	81P^-2	81P^-3	82P^-1	82P^-2	82P^-3
F	blank	neg	pos	80P^-1	80P^-2	80P^-3	81P^-1	81P^-2	81P^-3	82P^-1	82P^-2	82P^-3
G	blank	neg	pos	80P^-1	80P^-2	80P^-3	81P^-1	81P^-2	81P^-3	82P^-1	82P^-2	82P^-3
H	blank	neg	pos	80P^-1	80P^-2	80P^-3	81P^-1	81P^-2	81P^-3	82P^-1	82P^-2	82P^-3
