## Supplementary material for "QuICSeedR: An R package for analyzing fluorophore-assisted seed amplification assay data": 20221205_M5_plate.xlsx

### Sheet: Sheet1
	1	2	3	4	5	6	7	8	9	10	11	12
A	blank	neg	pos	56P^-1	56P^-2	56P^-3	57P^-1	57P^-2	57P^-3	58P^-1	58P^-2	58P^-3
B	blank	neg	pos	56P^-1	56P^-2	56P^-3	57P^-1	57P^-2	57P^-3	58P^-1	58P^-2	58P^-3
C	blank	neg	pos	56P^-1	56P^-2	56P^-3	57P^-1	57P^-2	57P^-3	58P^-1	58P^-2	58P^-3
D	blank	neg	pos	56P^-1	56P^-2	56P^-3	57P^-1	57P^-2	57P^-3	58P^-1	58P^-2	58P^-3
E	blank	neg	pos	60P^-1	60P^-2	60P^-3	64P^-1	64P^-2	64P^-3	65P^-1	65P^-2	65P^-3
F	blank	neg	pos	60P^-1	60P^-2	60P^-3	64P^-1	64P^-2	64P^-3	65P^-1	65P^-2	65P^-3
G	blank	neg	pos	60P^-1	60P^-2	60P^-3	64P^-1	64P^-2	64P^-3	65P^-1	65P^-2	65P^-3
H	blank	neg	pos	60P^-1	60P^-2	60P^-3	64P^-1	64P^-2	64P^-3	65P^-1	65P^-2	65P^-3
