## Supplementary material for "QuICSeedR: An R package for analyzing fluorophore-assisted seed amplification assay data": 20221205_M6_plate.xlsx

### Sheet: Sheet1
	1	2	3	4	5	6	7	8	9	10	11	12
A	blank	neg	pos	66P^-1	66P^-2	66P^-3	68P^-1	68P^-2	68P^-3	69P^-1	69P^-2	69P^-3
B	blank	neg	pos	66P^-1	66P^-2	66P^-3	68P^-1	68P^-2	68P^-3	69P^-1	69P^-2	69P^-3
C	blank	neg	pos	66P^-1	66P^-2	66P^-3	68P^-1	68P^-2	68P^-3	69P^-1	69P^-2	69P^-3
D	blank	neg	pos	66P^-1	66P^-2	66P^-3	68P^-1	68P^-2	68P^-3	69P^-1	69P^-2	69P^-3
E	blank	neg	pos	70P^-1	70P^-2	70P^-3	72P^-1	72P^-2	72P^-3	74P^-1	74P^-2	74P^-3
F	blank	neg	pos	70P^-1	70P^-2	70P^-3	72P^-1	72P^-2	72P^-3	74P^-1	74P^-2	74P^-3
G	blank	neg	pos	70P^-1	70P^-2	70P^-3	72P^-1	72P^-2	72P^-3	74P^-1	74P^-2	74P^-3
H	blank	neg	pos	70P^-1	70P^-2	70P^-3	72P^-1	72P^-2	72P^-3	74P^-1	74P^-2	74P^-3
