## Supplementary material for "QuICSeedR: An R package for analyzing fluorophore-assisted seed amplification assay data": 20221209_M2_plate.xlsx

### Sheet: Sheet1
	1	2	3	4	5	6	7	8	9	10	11	12
A	blank	neg	pos	84P^-1	84P^-2	84P^-3	86P^-1	86P^-2	86P^-3	88P^-1	88P^-2	88P^-3
B	blank	neg	pos	84P^-1	84P^-2	84P^-3	86P^-1	86P^-2	86P^-3	88P^-1	88P^-2	88P^-3
C	blank	neg	pos	84P^-1	84P^-2	84P^-3	86P^-1	86P^-2	86P^-3	88P^-1	88P^-2	88P^-3
D	blank	neg	pos	84P^-1	84P^-2	84P^-3	86P^-1	86P^-2	86P^-3	88P^-1	88P^-2	88P^-3
E	blank	neg	pos	89P^-1	89P^-2	89P^-3	90P^-1	90P^-2	90P^-3	92P^-1	92P^-2	92P^-3
F	blank	neg	pos	89P^-1	89P^-2	89P^-3	90P^-1	90P^-2	90P^-3	92P^-1	92P^-2	92P^-3
G	blank	neg	pos	89P^-1	89P^-2	89P^-3	90P^-1	90P^-2	90P^-3	92P^-1	92P^-2	92P^-3
H	blank	neg	pos	89P^-1	89P^-2	89P^-3	90P^-1	90P^-2	90P^-3	92P^-1	92P^-2	92P^-3
