## Supplementary material for "QuICSeedR: An R package for analyzing fluorophore-assisted seed amplification assay data": 20221209_M3_plate.xlsx

### Sheet: Sheet1
	1	2	3	4	5	6	7	8	9	10	11	12
A	blank	neg	pos	93P^-1	93P^-2	93P^-3	94P^-1	94P^-2	94P^-3	96P^-1	96P^-2	96P^-3
B	blank	neg	pos	93P^-1	93P^-2	93P^-3	94P^-1	94P^-2	94P^-3	96P^-1	96P^-2	96P^-3
C	blank	neg	pos	93P^-1	93P^-2	93P^-3	94P^-1	94P^-2	94P^-3	96P^-1	96P^-2	96P^-3
D	blank	neg	pos	93P^-1	93P^-2	93P^-3	94P^-1	94P^-2	94P^-3	96P^-1	96P^-2	96P^-3
E	blank	neg	pos	98P^-1	98P^-2	98P^-3	100P^-1	100P^-2	100P^-3	101P^-1	101P^-2	101P^-3
F	blank	neg	pos	98P^-1	98P^-2	98P^-3	100P^-1	100P^-2	100P^-3	101P^-1	101P^-2	101P^-3
G	blank	neg	pos	98P^-1	98P^-2	98P^-3	100P^-1	100P^-2	100P^-3	101P^-1	101P^-2	101P^-3
H	blank	neg	pos	98P^-1	98P^-2	98P^-3	100P^-1	100P^-2	100P^-3	101P^-1	101P^-2	101P^-3
