## Supplementary material for "QuICSeedR: An R package for analyzing fluorophore-assisted seed amplification assay data": 20221209_M4_plate.xlsx

### Sheet: Sheet1
	1	2	3	4	5	6	7	8	9	10	11	12
A	blank	neg	pos	102P^-1	102P^-2	102P^-3	104P^-1	104P^-2	104P^-3	105P^-1	105P^-2	105P^-3
B	blank	neg	pos	102P^-1	102P^-2	102P^-3	104P^-1	104P^-2	104P^-3	105P^-1	105P^-2	105P^-3
C	blank	neg	pos	102P^-1	102P^-2	102P^-3	104P^-1	104P^-2	104P^-3	105P^-1	105P^-2	105P^-3
D	blank	neg	pos	102P^-1	102P^-2	102P^-3	104P^-1	104P^-2	104P^-3	105P^-1	105P^-2	105P^-3
E	blank	neg	pos	106P^-1	106P^-2	106P^-3	108P^-1	108P^-2	108P^-3
F	blank	neg	pos	106P^-1	106P^-2	106P^-3	108P^-1	108P^-2	108P^-3
G	blank	neg	pos	106P^-1	106P^-2	106P^-3	108P^-1	108P^-2	108P^-3
H	blank	neg	pos	106P^-1	106P^-2	106P^-3	108P^-1	108P^-2	108P^-3
