## Supplementary material for "QuICSeedR: An R package for analyzing fluorophore-assisted seed amplification assay data": grinder_summary.xlsx

### Sheet: Sheet2
SampleID	Treatment	Concentration	Step	Tool	Tissue	CWD
1P	none	0	1	knife	muscle	negative
2P	none	0	1	knife	muscle	negative
3P	none	0	2	knife	muscle	negative
4P	none	0	3	knife	muscle	negative
5P	none	0	1	sharpener	muscle	negative
6P	none	0	1	sharpener	muscle	negative
7P	none	0	2	sharpener	muscle	negative
8P	none	0	3	sharpener	muscle	negative
9P	none	0	1	board	muscle	negative
10P	none	0	1	board	muscle	negative
11P	none	0	2	board	muscle	negative
12P	none	0	3	board	muscle	negative
13P	none	0	1	knife	muscle	positive
14P	none	0	1	knife	muscle	positive
15P	none	0	2	knife	muscle	positive
16P	none	0	3	knife	muscle	positive
17P	none	0	1	sharpener	muscle	positive
18P	none	0	1	sharpener	muscle	positive
19P	none	0	2	sharpener	muscle	positive
20P	none	0	3	sharpener	muscle	positive
21P	none	0	1	board	muscle	positive
22P	none	0	1	board	muscle	positive
23P	none	0	2	board	muscle	positive
24P	none	0	3	board	muscle	positive
25P	bleach	0.1	1	knife	muscle	positive
26P	bleach	0.1	1	knife	muscle	positive
27P	bleach	0.1	2	knife	muscle	positive
28P	bleach	0.1	3	knife	muscle	positive
29P	bleach	0.1	1	sharpener	muscle	positive
30P	bleach	0.1	1	sharpener	muscle	positive
31P	bleach	0.1	2	sharpener	muscle	positive
32P	bleach	0.1	3	sharpener	muscle	positive
33P	bleach	0.1	1	board	muscle	positive
34P	bleach	0.1	1	board	muscle	positive
35P	bleach	0.1	2	board	muscle	positive
36P	bleach	0.1	3	board	muscle	positive
37P	bleach	0.4	1	knife	muscle	positive
38P	bleach	0.4	1	knife	muscle	positive
39P	bleach	0.4	2	knife	muscle	positive
40P	bleach	0.4	3	knife	muscle	positive
41P	bleach	0.4	1	sharpener	muscle	positive
42P	bleach	0.4	1	sharpener	muscle	positive
43P	bleach	0.4	2	sharpener	muscle	positive
44P	bleach	0.4	3	sharpener	muscle	positive
45P	bleach	0.4	1	board	muscle	positive
46P	bleach	0.4	1	board	muscle	positive
47P	bleach	0.4	2	board	muscle	positive
48P	bleach	0.4	3	board	muscle	positive
49P	bleach	1	1	knife	muscle	positive
50P	bleach	1	1	knife	muscle	positive
51P	bleach	1	2	knife	muscle	positive
52P	bleach	1	3	knife	muscle	positive
53P	bleach	1	1	sharpener	muscle	positive
54P	bleach	1	1	sharpener	muscle	positive
55P	bleach	1	2	sharpener	muscle	positive
56P	bleach	1	3	sharpener	muscle	positive
57P	bleach	1	1	board	muscle	positive
58P	bleach	1	1	board	muscle	positive
59P	bleach	1	2	board	muscle	positive
60P	bleach	1	3	board	muscle	positive
61P	none	0	1	knife	brain	positive
62P	none	0	1	knife	brain	positive
63P	none	0	2	knife	brain	positive
64P	none	0	3	knife	brain	positive
65P	none	0	1	sharpener	brain	positive
66P	none	0	1	sharpener	brain	positive
67P	none	0	2	sharpener	brain	positive
68P	none	0	3	sharpener	brain	positive
69P	none	0	1	board	brain	positive
70P	none	0	1	board	brain	positive
71P	none	0	2	board	brain	positive
72P	none	0	3	board	brain	positive
73P	bleach	0.1	1	knife	brain	positive
74P	bleach	0.1	1	knife	brain	positive
75P	bleach	0.1	2	knife	brain	positive
76P	bleach	0.1	3	knife	brain	positive
77P	bleach	0.1	1	sharpener	brain	positive
78P	bleach	0.1	1	sharpener	brain	positive
79P	bleach	0.1	2	sharpener	brain	positive
80P	bleach	0.1	3	sharpener	brain	positive
81P	bleach	0.1	1	board	brain	positive
82P	bleach	0.1	1	board	brain	positive
83P	bleach	0.1	2	board	brain	positive
84P	bleach	0.1	3	board	brain	positive
85P	bleach	0.4	1	knife	brain	positive
86P	bleach	0.4	1	knife	brain	positive
87P	bleach	0.4	2	knife	brain	positive
88P	bleach	0.4	3	knife	brain	positive
89P	bleach	0.4	1	sharpener	brain	positive
90P	bleach	0.4	1	sharpener	brain	positive
91P	bleach	0.4	2	sharpener	brain	positive
92P	bleach	0.4	3	sharpener	brain	positive
93P	bleach	0.4	1	board	brain	positive
94P	bleach	0.4	1	board	brain	positive
95P	bleach	0.4	2	board	brain	positive
96P	bleach	0.4	3	board	brain	positive
97P	bleach	1	1	knife	brain	positive
98P	bleach	1	1	knife	brain	positive
99P	bleach	1	2	knife	brain	positive
100P	bleach	1	3	knife	brain	positive
101P	bleach	1	1	sharpener	brain	positive
102P	bleach	1	1	sharpener	brain	positive
103P	bleach	1	2	sharpener	brain	positive
104P	bleach	1	3	sharpener	brain	positive
105P	bleach	1	1	board	brain	positive
106P	bleach	1	1	board	brain	positive
107P	bleach	1	2	board	brain	positive
108P	bleach	1	3	board	brain	positive
