## Supplementary material for "QuICSeedR: An R package for analyzing fluorophore-assisted seed amplification assay data": 20201215_r4_plate.xlsx

### Sheet: Sheet1
	1	2	3	4	5	6	7	8	9	10	11	12
A	pos	SDS	166	250	333	353	360	363	376	384	508	735
B	pos	SDS	166	250	333	353	360	363	376	384	508	735
C	pos	SDS	166	250	333	353	360	363	376	384	508	735
D	pos	SDS	166	250	333	353	360	363	376	384	508	735
E	neg	blank	826	827	828	829	830	831	832	833	834	835
F	neg	blank	826	827	828	829	830	831	832	833	834	835
G	neg	blank	826	827	828	829	830	831	832	833	834	835
H	neg	blank	826	827	828	829	830	831	832	833	834	835
